# Pathogenicity and genome assembly of a *Pythium aphanidermatum* isolate causing damping-off in amaranth in controlled environment agriculture

**DOI:** 10.1101/2025.04.10.648180

**Authors:** Thanwanit Thanyasiriwat, Praphat Kawicha, Sandy Macdonald, Aphidech Sangdee, Pumipat Tongyoo, Katherine Denby

## Abstract

Several species of *Pythium* are destructive soilborne pathogens, causing root rot and damping-off of seedlings and posing significant challenges in controlled environment agriculture (CEA). In this study, four isolates (PT2-1-1, PT2-1-2, PT5, and PT6) were obtained from infected amaranth seedlings and confirmed as *P. aphanidermatum* through morphology and ITS rDNA sequencing. These isolates dramatically reduced the root length of amaranth seedlings in plate-based pathogenicity assays. In soil-based post-emergence assays, damping-off symptoms were prevalent, with disease incidence reaching up to 100% in susceptible amaranth genotypes. Genome sequencing of isolate PT2-1-1 yielded a 51.55 Mb assembly consisting of 120 contigs, with 14,453 predicted protein-coding genes, including a diverse set of plant cell wall-degrading enzymes with a likely role in host invasion. Analysis of the predicted *P. aphanidermatum* secretome revealed potential intracellular and apoplastic effectors, including Crinkler and YxSL[RK] effectors; no RxLR effectors were detected. This work provides a second genome assembly for *P. aphanidermatum* as well as demonstrating variation in pathogenicity of this isolate on different amaranth accessions. Together these pave the way for investigation of pathogen-host interaction and identification of key virulence and defence strategies.
