## Supplementary material for "Pathogenicity and genome assembly of a *Pythium aphanidermatum* isolate causing damping-off in amaranth in controlled environment agriculture": Table S2

### Sheet: Sheet1
Table S2 Summary statistics for the DNA and RNA sequencing data
DNA sequencing	pair	num_seqs	sum_len	min_len	max_len	avg_len	N50
Long read (R9/R10, pass only) stats	-	1587530	5379015542	16	173587	3388.3	12512
Short read (Illumina)	forward	18255709	2738356350	150	150	150	150
	reverse	18255709	2738356350	150	150	150	150
RNA sequencing	raw reads	Raw data (GB)	Error(%)	Q20(%)	Q30(%)	GC(%)
PTC	70512952	10.6	0.03	97.59	93.78
PTL	48003240	7.2	0.03	97.69	93.93
