## Supplementary material for "Pathogenicity and genome assembly of a *Pythium aphanidermatum* isolate causing damping-off in amaranth in controlled environment agriculture": Table S5

### Sheet: Table S5a
Table S5a. Predicted Cazymes in the P. aphanidermatum PT2-1-1 genome and prediction of extracellular secretion
Gene ID	Cazyme class	Secreted?
FUN_005631-T1	CAZy:AA1	SECRETED:SignalP(1-19,cutsite=CSA-VD,prob=0.8082)
FUN_009334-T1	CAZy:AA1
FUN_010230-T1	CAZy:AA1
FUN_009352-T1	CAZy:AA16
FUN_010813-T1	CAZy:AA16	SECRETED:SignalP(1-23,cutsite=VHG-HG,prob=0.7615)
FUN_011757-T1	CAZy:AA16	SECRETED:SignalP(1-23,cutsite=VHG-HG,prob=0.7615)
FUN_004063-T1	CAZy:AA2
FUN_001878-T1	CAZy:AA3
FUN_002953-T1	CAZy:AA3
FUN_008106-T1	CAZy:AA3
FUN_016148-T1	CAZy:AA3
FUN_016157-T1	CAZy:AA3	SECRETED:SignalP(1-23,cutsite=VQA-ID,prob=0.5974)
FUN_016167-T1	CAZy:AA3	SECRETED:SignalP(1-24,cutsite=TSA-QQ,prob=0.7019)
FUN_016344-T1	CAZy:AA3	SECRETED:SignalP(1-21,cutsite=VCS-SP,prob=0.4931)
FUN_000571-T1	CAZy:AA6
FUN_000572-T1	CAZy:AA6
FUN_000577-T1	CAZy:AA6
FUN_000578-T1	CAZy:AA6
FUN_000579-T1	CAZy:AA6
FUN_000580-T1	CAZy:AA6
FUN_008480-T1	CAZy:AA6
FUN_010292-T1	CAZy:AA7
FUN_012294-T1	CAZy:AA7	SECRETED:SignalP(1-16,cutsite=ATS-SP,prob=0.4226)
FUN_001878-T1	CAZy:AA8
FUN_002953-T1	CAZy:AA8
FUN_016148-T1	CAZy:AA8
FUN_016157-T1	CAZy:AA8	SECRETED:SignalP(1-23,cutsite=VQA-ID,prob=0.5974)
FUN_016167-T1	CAZy:AA8	SECRETED:SignalP(1-24,cutsite=TSA-QQ,prob=0.7019)
FUN_000658-T1	CAZy:CBM13	SECRETED:SignalP(1-28,cutsite=VAA-AT,prob=0.6090)
FUN_000660-T1	CAZy:CBM13	SECRETED:SignalP(1-28,cutsite=VAA-AT,prob=0.6090)
FUN_005029-T1	CAZy:CBM13	SECRETED:SignalP(1-21,cutsite=VAA-YD,prob=0.8548)
FUN_013419-T1	CAZy:CBM13
FUN_013420-T1	CAZy:CBM13
FUN_013422-T1	CAZy:CBM13
FUN_013423-T1	CAZy:CBM13
FUN_016029-T1	CAZy:CBM13	SECRETED:SignalP(1-23,cutsite=VHA-AT,prob=0.7257)
FUN_016030-T1	CAZy:CBM13	SECRETED:SignalP(1-23,cutsite=VHA-AT,prob=0.7122)
FUN_016802-T1	CAZy:CBM13	SECRETED:SignalP(1-28,cutsite=VAA-AT,prob=0.6090)
FUN_016804-T1	CAZy:CBM13	SECRETED:SignalP(1-28,cutsite=VAA-AT,prob=0.6090)
FUN_006885-T1	CAZy:CBM25	SECRETED:SignalP(1-22,cutsite=ANA-QT,prob=0.9078)
FUN_011825-T1	CAZy:CBM25	SECRETED:SignalP(1-19,cutsite=ARA-QT,prob=0.8902)
FUN_006885-T1	CAZy:CBM26	SECRETED:SignalP(1-22,cutsite=ANA-QT,prob=0.9078)
FUN_016490-T1	CAZy:CBM47
FUN_000600-T1	CAZy:CBM50
FUN_014307-T1	CAZy:CBM63	SECRETED:SignalP(1-22,cutsite=SLA-AS,prob=0.6395)
FUN_006817-T1	CAZy:CBM9	SECRETED:SignalP(1-18,cutsite=VYA-RA,prob=0.5347)
FUN_009613-T1	CAZy:CBM9
FUN_003115-T1	CAZy:CE1
FUN_003119-T1	CAZy:CE1
FUN_006223-T1	CAZy:CE1
FUN_009315-T1	CAZy:CE1	SECRETED:SignalP(1-22,cutsite=GDA-AK,prob=0.7791)
FUN_016676-T1	CAZy:CE1
FUN_001162-T1	CAZy:CE10
FUN_002898-T1	CAZy:CE10
FUN_006761-T1	CAZy:CE10
FUN_007249-T1	CAZy:CE10
FUN_008315-T1	CAZy:CE10
FUN_010104-T1	CAZy:CE10
FUN_012461-T1	CAZy:CE10
FUN_012462-T1	CAZy:CE10
FUN_012463-T1	CAZy:CE10
FUN_012464-T1	CAZy:CE10
FUN_012468-T1	CAZy:CE10
FUN_012469-T1	CAZy:CE10
FUN_012471-T1	CAZy:CE10
FUN_012472-T1	CAZy:CE10
FUN_015720-T1	CAZy:CE10
FUN_005537-T1	CAZy:CE13	SECRETED:SignalP(1-19,cutsite=VQG-YR,prob=0.9854)
FUN_000777-T1	CAZy:CE2
FUN_014122-T1	CAZy:CE4
FUN_001950-T1	CAZy:CE5	SECRETED:SignalP(1-21,cutsite=TSC-TD,prob=0.3728)
FUN_009537-T1	CAZy:CE5	SECRETED:SignalP(1-24,cutsite=VQA-QC,prob=0.6976)
FUN_009544-T1	CAZy:CE5	SECRETED:SignalP(1-21,cutsite=VHA-QQ,prob=0.9790)
FUN_009545-T1	CAZy:CE5
FUN_009546-T1	CAZy:CE5	SECRETED:SignalP(1-29,cutsite=ADA-QC,prob=0.5812)
FUN_009547-T1	CAZy:CE5	SECRETED:SignalP(1-29,cutsite=ADA-QC,prob=0.5812)
FUN_009549-T1	CAZy:CE5
FUN_010968-T1	CAZy:CE5	SECRETED:SignalP(1-27,cutsite=VLA-QC,prob=0.6712)
FUN_010969-T1	CAZy:CE5	SECRETED:SignalP(1-20,cutsite=ANA-QC,prob=0.7278)
FUN_014097-T1	CAZy:CE9
FUN_004934-T1	CAZy:GH1	SECRETED:SignalP(1-19,cutsite=ASA-AS,prob=0.6926)
FUN_004942-T1	CAZy:GH1
FUN_004943-T1	CAZy:GH1	SECRETED:SignalP(1-22,cutsite=VTA-AE,prob=0.7803)
FUN_004944-T1	CAZy:GH1	SECRETED:SignalP(1-18,cutsite=GES-DF,prob=0.6146)
FUN_008428-T1	CAZy:GH1	SECRETED:SignalP(1-22,cutsite=VAS-TA,prob=0.3487)
FUN_008429-T1	CAZy:GH1	SECRETED:SignalP(1-22,cutsite=VAS-TA,prob=0.4205)
FUN_008430-T1	CAZy:GH1	SECRETED:SignalP(1-18,cutsite=AAA-QT,prob=0.6880)
FUN_012381-T1	CAZy:GH1
FUN_012388-T1	CAZy:GH1
FUN_012389-T1	CAZy:GH1
FUN_007832-T1	CAZy:GH11	SECRETED:SignalP(1-21,cutsite=VSA-DQ,prob=0.8089)
FUN_007833-T1	CAZy:GH11	SECRETED:SignalP(1-21,cutsite=VSA-QQ,prob=0.8618)
FUN_007834-T1	CAZy:GH11	SECRETED:SignalP(1-20,cutsite=VSA-DT,prob=0.9331)
FUN_007835-T1	CAZy:GH11	SECRETED:SignalP(1-20,cutsite=VNG-QQ,prob=0.9224)
FUN_007836-T1	CAZy:GH11
FUN_000661-T1	CAZy:GH114
FUN_016806-T1	CAZy:GH114
FUN_011800-T1	CAZy:GH123
FUN_006885-T1	CAZy:GH13	SECRETED:SignalP(1-22,cutsite=ANA-QT,prob=0.9078)
FUN_011824-T1	CAZy:GH13
FUN_011825-T1	CAZy:GH13	SECRETED:SignalP(1-19,cutsite=ARA-QT,prob=0.8902)
FUN_009317-T1	CAZy:GH131	SECRETED:SignalP(1-22,cutsite=VNA-QQ,prob=0.9594)
FUN_009450-T1	CAZy:GH131	SECRETED:SignalP(1-23,cutsite=AQA-QV,prob=0.9205)
FUN_004709-T1	CAZy:GH15	SECRETED:SignalP(1-21,cutsite=CQA-AD,prob=0.9249)
FUN_004711-T1	CAZy:GH15	SECRETED:SignalP(1-21,cutsite=CDA-AN,prob=0.8954)
FUN_002244-T1	CAZy:GH16	SECRETED:SignalP(1-31,cutsite=AEA-RV,prob=0.7811)
FUN_008202-T1	CAZy:GH16	SECRETED:SignalP(1-22,cutsite=ASS-SS,prob=0.3426)
FUN_010297-T1	CAZy:GH16	SECRETED:SignalP(1-36,cutsite=VYG-DA,prob=0.7084)
FUN_010298-T1	CAZy:GH16
FUN_010301-T1	CAZy:GH16	SECRETED:SignalP(1-21,cutsite=TSA-MT,prob=0.8008)
FUN_010308-T1	CAZy:GH16
FUN_010326-T1	CAZy:GH16	SECRETED:SignalP(1-18,cutsite=SHG-AE,prob=0.9211)
FUN_011676-T1	CAZy:GH16	SECRETED:SignalP(1-21,cutsite=VNA-ST,prob=0.8886)
FUN_001582-T1	CAZy:GH17	SECRETED:SignalP(1-24,cutsite=AIA-HN,prob=0.9104)
FUN_001583-T1	CAZy:GH17	SECRETED:SignalP(1-23,cutsite=SLA-AA,prob=0.5827)
FUN_001586-T1	CAZy:GH17	SECRETED:SignalP(1-19,cutsite=AHA-ME,prob=0.9059)
FUN_002676-T1	CAZy:GH17	SECRETED:SignalP(1-21,cutsite=ADA-DG,prob=0.6884)
FUN_004718-T1	CAZy:GH17	SECRETED:SignalP(1-22,cutsite=ADA-AM,prob=0.6339)
FUN_005029-T1	CAZy:GH17	SECRETED:SignalP(1-21,cutsite=VAA-YD,prob=0.8548)
FUN_007430-T1	CAZy:GH17	SECRETED:SignalP(1-22,cutsite=VRA-AD,prob=0.8976)
FUN_012955-T1	CAZy:GH17
FUN_013296-T1	CAZy:GH17	SECRETED:SignalP(1-20,cutsite=VLA-QD,prob=0.9726)
FUN_005060-T1	CAZy:GH18
FUN_012904-T1	CAZy:GH18
FUN_010367-T1	CAZy:GH19	SECRETED:SignalP(1-20,cutsite=TTA-ST,prob=0.7169)
FUN_010960-T1	CAZy:GH19
FUN_006615-T1	CAZy:GH28
FUN_010620-T1	CAZy:GH28	SECRETED:SignalP(1-27,cutsite=VSA-QQ,prob=0.2950)
FUN_010621-T1	CAZy:GH28	SECRETED:SignalP(1-27,cutsite=VSA-QQ,prob=0.2950)
FUN_010820-T1	CAZy:GH28	SECRETED:SignalP(1-21,cutsite=VDA-SP,prob=0.9647)
FUN_010821-T1	CAZy:GH28	SECRETED:SignalP(1-21,cutsite=VDA-SP,prob=0.9647)
FUN_010824-T1	CAZy:GH28	SECRETED:SignalP(1-21,cutsite=VDA-SP,prob=0.9647)
FUN_010825-T1	CAZy:GH28
FUN_011682-T1	CAZy:GH28	SECRETED:SignalP(1-20,cutsite=VDA-SP,prob=0.9743)
FUN_011683-T1	CAZy:GH28	SECRETED:SignalP(1-20,cutsite=VDA-SP,prob=0.9743)
FUN_001994-T1	CAZy:GH3
FUN_002065-T1	CAZy:GH3
FUN_002066-T1	CAZy:GH3
FUN_002067-T1	CAZy:GH3	SECRETED:SignalP(1-25,cutsite=AYG-KS,prob=0.4310)
FUN_002223-T1	CAZy:GH3	SECRETED:SignalP(1-20,cutsite=SHG-AE,prob=0.8560)
FUN_003357-T1	CAZy:GH3	SECRETED:SignalP(1-18,cutsite=VAA-LS,prob=0.4250)
FUN_000655-T1	CAZy:GH30	SECRETED:SignalP(1-23,cutsite=ASA-AC,prob=0.7306)
FUN_000656-T1	CAZy:GH30	SECRETED:SignalP(1-17,cutsite=SDA-AI,prob=0.6266)
FUN_002157-T1	CAZy:GH30	SECRETED:SignalP(1-25,cutsite=SSA-DY,prob=0.8878)
FUN_007062-T1	CAZy:GH30	SECRETED:SignalP(1-22,cutsite=ADA-DY,prob=0.9746)
FUN_007953-T1	CAZy:GH30
FUN_007974-T1	CAZy:GH30
FUN_016797-T1	CAZy:GH30
FUN_016798-T1	CAZy:GH30	SECRETED:SignalP(1-18,cutsite=GDA-AC,prob=0.8393)
FUN_016799-T1	CAZy:GH30	SECRETED:SignalP(1-23,cutsite=SDA-AI,prob=0.7740)
FUN_016800-T1	CAZy:GH30	SECRETED:SignalP(1-20,cutsite=TNA-AT,prob=0.7714)
FUN_000450-T1	CAZy:GH31	SECRETED:SignalP(1-25,cutsite=TNA-QQ,prob=0.7443)
FUN_000451-T1	CAZy:GH31	SECRETED:SignalP(1-24,cutsite=LQA-QE,prob=0.7837)
FUN_013265-T1	CAZy:GH31
FUN_017161-T1	CAZy:GH31
FUN_017166-T1	CAZy:GH31	SECRETED:SignalP(1-21,cutsite=IDA-LG,prob=0.5874)
FUN_005721-T1	CAZy:GH32	SECRETED:SignalP(1-20,cutsite=AHA-QT,prob=0.9546)
FUN_008352-T1	CAZy:GH35
FUN_012049-T1	CAZy:GH37
FUN_016669-T1	CAZy:GH37
FUN_013602-T1	CAZy:GH38	SECRETED:SignalP(1-18,cutsite=VVA-QS,prob=0.8918)
FUN_008051-T1	CAZy:GH43
FUN_012497-T1	CAZy:GH43	SECRETED:SignalP(1-24,cutsite=TEA-YP,prob=0.6412)
FUN_012501-T1	CAZy:GH43	SECRETED:SignalP(1-24,cutsite=TEA-YP,prob=0.6401)
FUN_014793-T1	CAZy:GH43
FUN_000795-T1	CAZy:GH47
FUN_001407-T1	CAZy:GH47	SECRETED:SignalP(1-19,cutsite=VDA-TI,prob=0.6910)
FUN_008824-T1	CAZy:GH47
FUN_013965-T1	CAZy:GH47	SECRETED:SignalP(1-22,cutsite=AVA-RM,prob=0.5116)
FUN_000128-T1	CAZy:GH5	SECRETED:SignalP(1-25,cutsite=VHA-YT,prob=0.8613)
FUN_000168-T1	CAZy:GH5
FUN_000636-T1	CAZy:GH5
FUN_000662-T1	CAZy:GH5	SECRETED:SignalP(1-25,cutsite=SHA-AN,prob=0.2785)
FUN_000663-T1	CAZy:GH5
FUN_000665-T1	CAZy:GH5	SECRETED:SignalP(1-18,cutsite=ASA-KQ,prob=0.8432)
FUN_000666-T1	CAZy:GH5	SECRETED:SignalP(1-19,cutsite=ASA-EH,prob=0.9426)
FUN_000667-T1	CAZy:GH5	SECRETED:SignalP(1-22,cutsite=ALA-QS,prob=0.6489)
FUN_001637-T1	CAZy:GH5	SECRETED:SignalP(1-19,cutsite=AVA-ET,prob=0.7755)
FUN_001902-T1	CAZy:GH5	SECRETED:SignalP(1-24,cutsite=TLG-AG,prob=0.4574)
FUN_003056-T1	CAZy:GH5
FUN_003057-T1	CAZy:GH5
FUN_003058-T1	CAZy:GH5
FUN_003369-T1	CAZy:GH5
FUN_003613-T1	CAZy:GH5
FUN_003614-T1	CAZy:GH5
FUN_003615-T1	CAZy:GH5
FUN_003616-T1	CAZy:GH5
FUN_003710-T1	CAZy:GH5
FUN_006602-T1	CAZy:GH5
FUN_006762-T1	CAZy:GH5
FUN_006766-T1	CAZy:GH5	SECRETED:SignalP(1-24,cutsite=VNA-ID,prob=0.8238)
FUN_007542-T1	CAZy:GH5	SECRETED:SignalP(1-23,cutsite=VVA-TD,prob=0.5447)
FUN_007951-T1	CAZy:GH5
FUN_008048-T1	CAZy:GH5
FUN_008790-T1	CAZy:GH5
FUN_012224-T1	CAZy:GH5	SECRETED:SignalP(1-20,cutsite=AMA-QD,prob=0.6852)
FUN_012302-T1	CAZy:GH5
FUN_012305-T1	CAZy:GH5
FUN_012306-T1	CAZy:GH5	SECRETED:SignalP(1-24,cutsite=VEC-EP,prob=0.9455)
FUN_012308-T1	CAZy:GH5	SECRETED:SignalP(1-21,cutsite=IMA-NE,prob=0.5681)
FUN_012562-T1	CAZy:GH5	SECRETED:SignalP(1-24,cutsite=VNA-WL,prob=0.8641)
FUN_013540-T1	CAZy:GH5	SECRETED:SignalP(1-23,cutsite=ATA-KD,prob=0.4109)
FUN_014584-T1	CAZy:GH5
FUN_016807-T1	CAZy:GH5	SECRETED:SignalP(1-25,cutsite=SHA-AN,prob=0.2696)
FUN_016808-T1	CAZy:GH5	SECRETED:SignalP(1-21,cutsite=AWA-FN,prob=0.8997)
FUN_016809-T1	CAZy:GH5	SECRETED:SignalP(1-18,cutsite=ASA-KQ,prob=0.8432)
FUN_016810-T1	CAZy:GH5
FUN_016826-T1	CAZy:GH5	SECRETED:SignalP(1-21,cutsite=TRA-GF,prob=0.8566)
FUN_006092-T1	CAZy:GH6
FUN_006093-T1	CAZy:GH6	SECRETED:SignalP(1-22,cutsite=VTA-EE,prob=0.8361)
FUN_006094-T1	CAZy:GH6	SECRETED:SignalP(1-22,cutsite=TSA-AD,prob=0.4177)
FUN_006103-T1	CAZy:GH6	SECRETED:SignalP(1-20,cutsite=VSA-GS,prob=0.8201)
FUN_006104-T1	CAZy:GH6
FUN_006105-T1	CAZy:GH6	SECRETED:SignalP(1-22,cutsite=VHA-GA,prob=0.7067)
FUN_014819-T1	CAZy:GH6	SECRETED:SignalP(1-25,cutsite=TEA-QM,prob=0.9349)
FUN_014820-T1	CAZy:GH6	SECRETED:SignalP(1-20,cutsite=SMA-QT,prob=0.7455)
FUN_016258-T1	CAZy:GH6	SECRETED:SignalP(1-25,cutsite=TEA-QM,prob=0.9349)
FUN_016259-T1	CAZy:GH6	SECRETED:SignalP(1-20,cutsite=SMA-QT,prob=0.7455)
FUN_012274-T1	CAZy:GH7	SECRETED:SignalP(1-18,cutsite=LLA-AQ,prob=0.6272)
FUN_012275-T1	CAZy:GH7	SECRETED:SignalP(1-19,cutsite=ATA-QQ,prob=0.8793)
FUN_012278-T1	CAZy:GH7	SECRETED:SignalP(1-19,cutsite=ATA-QQ,prob=0.8921)
FUN_012301-T1	CAZy:GH7	SECRETED:SignalP(1-19,cutsite=TSA-QQ,prob=0.7381)
FUN_012304-T1	CAZy:GH7	SECRETED:SignalP(1-19,cutsite=TSA-QQ,prob=0.7381)
FUN_012307-T1	CAZy:GH7	SECRETED:SignalP(1-19,cutsite=TSA-QQ,prob=0.7381)
FUN_000128-T1	CAZy:GH72	SECRETED:SignalP(1-25,cutsite=VHA-YT,prob=0.8613)
FUN_000129-T1	CAZy:GH72	SECRETED:SignalP(1-23,cutsite=VDA-YT,prob=0.6872)
FUN_000667-T1	CAZy:GH72	SECRETED:SignalP(1-22,cutsite=ALA-QS,prob=0.6489)
FUN_002226-T1	CAZy:GH72	SECRETED:SignalP(1-26,cutsite=VEA-SN,prob=0.9551)
FUN_005055-T1	CAZy:GH72	SECRETED:SignalP(1-18,cutsite=VQA-AA,prob=0.4436)
FUN_012551-T1	CAZy:GH72	SECRETED:SignalP(1-27,cutsite=AMG-VD,prob=0.7852)
FUN_012560-T1	CAZy:GH72	SECRETED:SignalP(1-26,cutsite=SDA-WV,prob=0.7715)
FUN_012562-T1	CAZy:GH72	SECRETED:SignalP(1-24,cutsite=VNA-WL,prob=0.8641)
FUN_012564-T1	CAZy:GH72	SECRETED:SignalP(1-26,cutsite=SDA-WI,prob=0.8941)
FUN_016811-T1	CAZy:GH72	SECRETED:SignalP(1-22,cutsite=ALA-QS,prob=0.7646)
FUN_013535-T1	CAZy:GH78
FUN_001189-T1	CAZy:GH81
FUN_003453-T1	CAZy:GH81	SECRETED:SignalP(1-19,cutsite=AHA-GE,prob=0.6450)
FUN_004263-T1	CAZy:GH81	SECRETED:SignalP(1-19,cutsite=TSA-AE,prob=0.6639)
FUN_004273-T1	CAZy:GH81
FUN_004278-T1	CAZy:GH81
FUN_007482-T1	CAZy:GH81	SECRETED:SignalP(1-27,cutsite=VNA-VA,prob=0.7834)
FUN_009199-T1	CAZy:GH81	SECRETED:SignalP(1-19,cutsite=VSG-AS,prob=0.4884)
FUN_009204-T1	CAZy:GH81	SECRETED:SignalP(1-17,cutsite=AKG-SY,prob=0.3209)
FUN_009205-T1	CAZy:GH81	SECRETED:SignalP(1-19,cutsite=AHA-QN,prob=0.9588)
FUN_012570-T1	CAZy:GH81
FUN_013597-T1	CAZy:GH89	SECRETED:SignalP(1-19,cutsite=AYA-AP,prob=0.9008)
FUN_006021-T1	CAZy:GT1	SECRETED:SignalP(1-29,cutsite=AYA-TT,prob=0.4472)
FUN_006288-T1	CAZy:GT1	SECRETED:SignalP(1-28,cutsite=CIA-QD,prob=0.9084)
FUN_015871-T1	CAZy:GT1	SECRETED:SignalP(1-20,cutsite=VAG-LD,prob=0.7677)
FUN_009147-T1	CAZy:GT10	SECRETED:SignalP(1-20,cutsite=CGA-TS,prob=0.6626)
FUN_009148-T1	CAZy:GT10	SECRETED:SignalP(1-20,cutsite=CGA-TP,prob=0.8546)
FUN_000516-T1	CAZy:GT19
FUN_005240-T1	CAZy:GT2_Chitin_synth
FUN_006273-T1	CAZy:GT2_Glycos_transf
FUN_014448-T1	CAZy:GT2_Glycos_transf
FUN_000595-T1	CAZy:GT20
FUN_001651-T1	CAZy:GT20
FUN_001954-T1	CAZy:GT20
FUN_005475-T1	CAZy:GT20
FUN_006215-T1	CAZy:GT20
FUN_008807-T1	CAZy:GT20
FUN_013970-T1	CAZy:GT20
FUN_016668-T1	CAZy:GT20
FUN_006753-T1	CAZy:GT22
FUN_014456-T1	CAZy:GT22
FUN_015545-T1	CAZy:GT22
FUN_008951-T1	CAZy:GT24	SECRETED:SignalP(1-30,cutsite=VEA-RG,prob=0.6841)
FUN_008130-T1	CAZy:GT31	SECRETED:SignalP(1-19,cutsite=AHA-TG,prob=0.8717)
FUN_009147-T1	CAZy:GT31	SECRETED:SignalP(1-20,cutsite=CGA-TS,prob=0.6626)
FUN_009148-T1	CAZy:GT31	SECRETED:SignalP(1-20,cutsite=CGA-TP,prob=0.8546)
FUN_012912-T1	CAZy:GT31
FUN_012913-T1	CAZy:GT31	SECRETED:SignalP(1-20,cutsite=CAA-SP,prob=0.5226)
FUN_012914-T1	CAZy:GT31	SECRETED:SignalP(1-18,cutsite=ACA-LD,prob=0.5389)
FUN_012915-T1	CAZy:GT31	SECRETED:SignalP(1-21,cutsite=AWA-RD,prob=0.8216)
FUN_012916-T1	CAZy:GT31	SECRETED:SignalP(1-18,cutsite=VDA-AL,prob=0.8898)
FUN_013288-T1	CAZy:GT33
FUN_003965-T1	CAZy:GT4
FUN_006038-T1	CAZy:GT4
FUN_007324-T1	CAZy:GT4
FUN_014942-T1	CAZy:GT4
FUN_002635-T1	CAZy:GT41
FUN_002686-T1	CAZy:GT41
FUN_008291-T1	CAZy:GT41
FUN_002244-T1	CAZy:GT48	SECRETED:SignalP(1-31,cutsite=AEA-RV,prob=0.7811)
FUN_003512-T1	CAZy:GT48
FUN_003513-T1	CAZy:GT48
FUN_007381-T1	CAZy:GT48
FUN_007397-T1	CAZy:GT48
FUN_004616-T1	CAZy:GT57
FUN_016562-T1	CAZy:GT57
FUN_001731-T1	CAZy:GT58
FUN_002118-T1	CAZy:GT59
FUN_001281-T1	CAZy:GT60
FUN_003996-T1	CAZy:GT60
FUN_007827-T1	CAZy:GT60
FUN_007839-T1	CAZy:GT60	SECRETED:SignalP(1-20,cutsite=TSG-GV,prob=0.3927)
FUN_016001-T1	CAZy:GT60
FUN_009404-T1	CAZy:GT62
FUN_009414-T1	CAZy:GT62
FUN_009415-T1	CAZy:GT62
FUN_003910-T1	CAZy:GT66
FUN_006355-T1	CAZy:GT66
FUN_001538-T1	CAZy:GT71
FUN_001540-T1	CAZy:GT71
FUN_001541-T1	CAZy:GT71
FUN_001544-T1	CAZy:GT71
FUN_001547-T1	CAZy:GT71
FUN_001548-T1	CAZy:GT71
FUN_001549-T1	CAZy:GT71
FUN_001642-T1	CAZy:GT71
FUN_001646-T1	CAZy:GT71	SECRETED:SignalP(1-23,cutsite=AAA-IV,prob=0.4830)
FUN_010668-T1	CAZy:GT71
FUN_010671-T1	CAZy:GT71
FUN_010673-T1	CAZy:GT71
FUN_010688-T1	CAZy:GT71
FUN_011009-T1	CAZy:GT71
FUN_011010-T1	CAZy:GT71
FUN_011091-T1	CAZy:GT71
FUN_011448-T1	CAZy:GT71
FUN_012917-T1	CAZy:GT71	SECRETED:SignalP(1-21,cutsite=AVA-QH,prob=0.5284)
FUN_016287-T1	CAZy:GT71
FUN_011478-T1	CAZy:GT74
FUN_003022-T1	CAZy:GT8	SECRETED:SignalP(1-31,cutsite=VVA-MP,prob=0.5054)
FUN_003663-T1	CAZy:GT8
FUN_007323-T1	CAZy:GT8
FUN_007991-T1	CAZy:GT8	SECRETED:SignalP(1-23,cutsite=TYA-CA,prob=0.3995)
FUN_011667-T1	CAZy:GT8
FUN_001238-T1	CAZy:GT90
FUN_002045-T1	CAZy:PL1	SECRETED:SignalP(1-20,cutsite=NHA-GD,prob=0.4763)
FUN_004418-T1	CAZy:PL1	SECRETED:SignalP(1-23,cutsite=VRG-FT,prob=0.4540)
FUN_004419-T1	CAZy:PL1	SECRETED:SignalP(1-21,cutsite=AMG-AT,prob=0.5896)
FUN_004420-T1	CAZy:PL1	SECRETED:SignalP(1-21,cutsite=GLA-AT,prob=0.5274)
FUN_004421-T1	CAZy:PL1	SECRETED:SignalP(1-21,cutsite=TMG-AT,prob=0.5513)
FUN_004425-T1	CAZy:PL1	SECRETED:SignalP(1-22,cutsite=ATA-AS,prob=0.4093)
FUN_004426-T1	CAZy:PL1	SECRETED:SignalP(1-22,cutsite=VGA-TA,prob=0.3088)
FUN_006535-T1	CAZy:PL1
FUN_006536-T1	CAZy:PL1
FUN_006537-T1	CAZy:PL1
FUN_007724-T1	CAZy:PL1	SECRETED:SignalP(1-25,cutsite=VSA-AS,prob=0.4028)
FUN_007729-T1	CAZy:PL1	SECRETED:SignalP(1-25,cutsite=VSA-AS,prob=0.3325)
FUN_000690-T1	CAZy:PL3
FUN_003165-T1	CAZy:PL3	SECRETED:SignalP(1-22,cutsite=ASA-AP,prob=0.9121)
FUN_003643-T1	CAZy:PL3	SECRETED:SignalP(1-20,cutsite=AEA-VA,prob=0.7350)
FUN_003644-T1	CAZy:PL3	SECRETED:SignalP(1-20,cutsite=TEA-VA,prob=0.7347)
FUN_003645-T1	CAZy:PL3	SECRETED:SignalP(1-20,cutsite=AEA-VA,prob=0.7734)
FUN_003646-T1	CAZy:PL3	SECRETED:SignalP(1-20,cutsite=AEA-VA,prob=0.7350)
FUN_003647-T1	CAZy:PL3	SECRETED:SignalP(1-20,cutsite=AEA-VA,prob=0.7734)
FUN_003648-T1	CAZy:PL3	SECRETED:SignalP(1-20,cutsite=AEA-VA,prob=0.7475)
FUN_003649-T1	CAZy:PL3	SECRETED:SignalP(1-20,cutsite=AEA-VA,prob=0.7475)
FUN_003650-T1	CAZy:PL3	SECRETED:SignalP(1-20,cutsite=AEA-VA,prob=0.7475)
FUN_003651-T1	CAZy:PL3	SECRETED:SignalP(1-20,cutsite=AEA-VA,prob=0.7475)
FUN_003652-T1	CAZy:PL3	SECRETED:SignalP(1-20,cutsite=AEA-VA,prob=0.7475)
FUN_003654-T1	CAZy:PL3	SECRETED:SignalP(1-20,cutsite=AEA-VA,prob=0.7642)
FUN_003655-T1	CAZy:PL3	SECRETED:SignalP(1-20,cutsite=AEA-VA,prob=0.7166)
FUN_003656-T1	CAZy:PL3	SECRETED:SignalP(1-20,cutsite=AEA-VA,prob=0.7067)
FUN_003657-T1	CAZy:PL3	SECRETED:SignalP(1-20,cutsite=AEA-VA,prob=0.7067)
FUN_003658-T1	CAZy:PL3	SECRETED:SignalP(1-20,cutsite=AEA-VA,prob=0.7275)
FUN_003661-T1	CAZy:PL3
FUN_003662-T1	CAZy:PL3	SECRETED:SignalP(1-20,cutsite=AEA-VA,prob=0.7735)
FUN_003665-T1	CAZy:PL3	SECRETED:SignalP(1-29,cutsite=VNA-QA,prob=0.2821)
FUN_003666-T1	CAZy:PL3	SECRETED:SignalP(1-29,cutsite=VNA-QA,prob=0.2821)
FUN_003676-T1	CAZy:PL3
FUN_003702-T1	CAZy:PL3
FUN_011032-T1	CAZy:PL3	SECRETED:SignalP(1-20,cutsite=AEA-VA,prob=0.7728)
FUN_013760-T1	CAZy:PL4	SECRETED:SignalP(1-22,cutsite=VSA-QD,prob=0.6557)
FUN_013761-T1	CAZy:PL4	SECRETED:SignalP(1-18,cutsite=TSA-QK,prob=0.8248)
FUN_013762-T1	CAZy:PL4	SECRETED:SignalP(1-35,cutsite=VLA-QS,prob=0.6240)

### Sheet: Table S5b
Table S5b. Comparison of Cazyme complement of P. aphanidermatum CBS 132490 genome (Zenillo et al. 2013) with the P. aphanidermatum PT2-1-1 genome in this study.
	CBS 132490	PT2-1-1
CBM1	1	0
CBM9	2	2
CBM13	10	11
CBM20	2	0
CBM25	2	2
CBM26	0	1
CBM32	3	0
CBM38	1	0
CBM40	2	0
CBM43	3	0
CBM47	4	1
CBM50	3	1
CBM51	1	0
CBM63	4	1
Total	38	19
	CBS 132490	PT2-1-1
CE1	27	5
CE2	1	1
CE3	2	0
CE4	1	1
CE5	10	9
CE7	1	0
CE9	2	1
CE10	17	15
CE11	1	0
CE12	4	0
CE13	3	1
CE14	1	0
Total	70	33
	CBS 132490	PT2-1-1
GH1	3	10
GH2	1	0
GH3	7	6
GH5	19	39
GH6	2	10
GH7	3	6
GH11	1	5
GH13	1	3
GH15	2	2
GH16	8	8
GH17	11	9
GH18	3	2
GH19	1	2
GH28	5	9
GH30	2	10
GH31	6	5
GH32	1	1
GH35	1	1
GH37	2	2
GH38	1	1
GH43	1	4
GH47	6	4
GH61	4	0
GH63	1	0
GH72	7	10
GH78	1	1
GH81	9	10
GH89	1	1
GH109	3	0
GH114	1	2
GH123	1	1
GH131	0	2
Total	115	166
	CBS 132490	PT2-1-1
GT1	4	3
GT2	9	0
GT4	8	4
GT8	6	5
GT10	0	2
GT19	1	1
GT20	8	8
GT22	4	3
GT24	1	1
GT28	1	0
GT30	1	0
GT31	8	8
GT32	3	0
GT33	1	1
GT41	7	3
GT48	7	5
GT50	1	0
GT57	2	2
GT58	1	1
GT59	1	1
GT60	5	5
GT62	3	3
GT66	2	2
GT71	18	19
GT74	1	1
GT76	1	0
GT90	1	1
GT2_Chitin_synth		1
GT2_Glycos_transf		2
Total	105	82
	CBS 132490	PT2-1-1
PL1	7	12
PL3	14	24
PL4	0	3
Total	21	39
